# Lasp family proteins generated by teleost-specific genome duplication

**DOI:** 10.64898/2026.10.05.756842

**Authors:** Yuhang Xie, Kouta Morimoto, Ryota Tsunakawa, Yasushige Mori, Hina Awaya, Sakura Haruta, Yuki Fujita, Tamami Chokki, Ayako Nakayama, Yuu Usui, Yu Katsuyama, Asako G Terasaki

## Abstract

Two rounds of whole-genome duplication (2R-WGD) in the vertebrate lineage are thought to have driven gene diversification. Mammals have four genes encoding five nebulin superfamily proteins (*LASP1*, *LASP2/NEBL*, *NEB*, and *NRAP*) hypothesised to have arisen from invertebrate *LASP* via WGD. Here, we examined the evolutionary fate of the nebulin superfamily after an additional WGD, teleost-specific genome duplication (TGD). Genome and transcriptome analysis of zebrafish (*Danio rerio*) and medaka (*Oryzias latipes*), of which the complete genomes were recently determined, showed only lasp family genes retained duplicate copies. Zebrafish retained two *LASP2/NEBL*-derived ohnologs; one (*LASP2L*) had been misidentified as a nebulette gene in the Zebrafish Information Network (ZFIN) despite lacking nebulette-specific exons. Another (*LASP2/NEBL*) is newly identified in this study because it lies in a newly determined region of the latest genome assembly. Contrastingly, medaka retained two *LASP1* ohnologs and one *LASP2/NEBL*. The duplicated lasp family proteins showed overlapping and specific tissue expression patterns. We confirmed all three zebrafish lasp proteins bound actin and co-localized with actin-rich structures when ectopically expressed in cultured fibroblasts. This supports that TGD-derived lasp duplicates underwent lineage-specific retention and expression divergence in teleosts whilst conserving core actin-binding properties.
