## Supplementary material for "Lasp family proteins generated by teleost-specific genome duplication": Table S1

### Sheet: Table 1 260921
	Table S1: Sequence of nebulin superfamily proteins used in this study
	spiecies	gene	NCBI gene ID	chromosomal localization	NCBI Ref-seq	cds	exon	domain structure	Phylofish TSA	cds	exon	domain structure	tissue expression
	spotted gar Lepisosteus oculatus (Lo)	LASP1	102689340	Chromosome 28 -NC_090723.1 (6145208..6182002)	XM_069185819.1	711	7	LIM+nebx2+SH3	BLO_LASP1.1.1	738	7	LIM+nebx2+SH3	other than muscle
		LASP2/NEBL	102693361	Chromosome 6 - NC_090701.1 (17814480..17931343)	XM_015354570.2	828	7	LIM+nebx3+SH3	BLO_LNEBL.1.1	828	7	LIM+nebx3+SH3	brain/heart
					XM_015354566.2	3384	32	nebx26+SH3	BLO_LOC100707579.1.1	3360	31	nebx26+SH3	brain/heart
		NRAP	102687957	Chromosome 4- NC_090699.1 (38483979..38512157)	XM_006630835.3	5358	43	LIM+nebx46	BLO_contig_017979	5358	43	LIM+nebx46	muscle/heart
		NEB	102690891	Chromosome 12 - NC_090707.1 (4903899..4993171)	XM_069196485.1	18792	137	nebx170+SH3	BLO_NEB.1.7	5619	45	nebx50	muscle
	zebrafish Danio rerio (Dr)	LASP1	323216	Chromosome 3 - NC_133178.1 (14745169..14805323, complement)	NM_212636.1	708	7	LIM+nebx2+SH3	FDR_LASP1.1.1	705	7	LIM+nebx2+SH3	other than UF eggs
		LASP2L	541446	Chromosome 2 - NC_133177.1 (24300067..24305288, complement)	NM_001013571.2	831	7	LIM+nebx2+SH3	FDR_NEBL.2.2	831	7	LIM+nebx2+SH3	brain
		LASP2/NEBL	137489732	Chromosome 24 -NC_133199.1 (46031938..46084807, complement)	XM_073941258.1	6192	62	nebx48+SH3	FDR_LNEBL.2.2	798	7	LIM+nebx2+SH3	brain
									FDR_LOC100707579.2.2	3879	39	nebx28+SH3	heart
		NRAP	724004	chromosome 12 - NC_133187.1 (32473925..32505903)	NM_001324547.1	5586	42	LIM+nebx46	FDR_NRAP.1.1	5586	42	LIM+nebx46	muscle/heart/bone
		NEB	566928	Chromosome 9 - NC_133184.1 (24422879..24510577, complement)	XM_073912668.1	18984	113	nebx171+SH3	FDR_LOC101486946.2.2	15105	112	nebx134+SH3	muscle/bone/embryo
	medaka Oryzias latipes (Ol)	LASP1A	101156576	Chromosome 8 - NC_136244.1 (22821071..22847918)	XM_011477912.4	706	7	LIM+nebx2+SH3	LOL_LOC101156576.3.3	705	7	LIM+nebx2+SH3	other than muscle
		LASP1B	101165512	Chromosome 19 - NC_136255.1 (11308538..11317573)	XM_004080607.5	690	7	LIM+nebx2+SH3	LOL_LOC101165512.1.1	690	7	LIM+nebx2+SH3	testis
		LASP2/NEBL	101166998	Chromosome 20 - NC_136256.1 (4345470..4418908)	XM_011488615.3	7569	68	nebx64+SH3	LOL_LNEBL.1.1	837	7	LIM+nebx3+SH3	brain
									LOL_LOC101166998.3.8	9008 (6030)	55 (54)	nebx57+SH3 (neb×50 +SH3)	heart/brain
		NRAP	101161442	Chromosome 19 - NC_136255.1 (22177207..22196658)	XM_011487969.4	5403	43	LIM+nebx44	LOL_LOC101161442.1.1	5403	43	LIM+nebx44	muscle/bones/heart
		NEB	101158732	Chromosome 21 - NC_136257.1 (5286385..5347750, complement)	XM_078939169.1	18204	132	nebx163+SH3	LOL_LOC100692104.3.4	6699	59	nebx57+SH3	muscle/bones
	spiecies	gene	NCBI gene ID	chromosomal localization	NCBI Ref-seq	cds	exon	domain structure	human protein atlas				tissue expression
	human Homo sapiens (Hs)	LASP1	3927	Chromosome 17 - NC_000017.11 (38870058..38921770)	NM_006148.4	786	7	LIM+nebx2+SH3	LASP1 protein expression summary - The Human Protein Atlas				other than muscle
		LASP2/NEBL	10529	Chromosome 10 - NC_000010.11 (20779973..21293050, complement)	NM_213569.2	813	7	LIM+nebx3+SH3	NEBL protein expression summary - The Human Protein Atlas				brain/heart
			10529	Chromosome 10 - NC_000010.11 (20779973..20897311, complement)	NM_006393.3	3045	28	nebx23+SH3					heart
		NRAP	4892	Chromosome 10 - NC_000010.11 (113588714..113664041, complement)	NM_198060.4	5193	40	LIM+nebx44	NRAP protein expression summary - The Human Protein Atlas				muscle/heart
		NEB	4703	Chromosome 2 - NC_000002.12 (151485339..151734476, complement)	NM_001164508.2	25578	182	nebx235+SH3	NEB protein expression summary - The Human Protein Atlas				muscle
