## Supplementary material for "Lasp family proteins generated by teleost-specific genome duplication": Table S2

### Sheet: genes used in synteny analysis
	Dr LASP2/NEBL							Lo LASP2/NEBL							Dr LASP2L							Lo LASP1							Dr LASP1
		Zebrafish Chr 24 (NCBI NC_133199.1)							Spotted Gar (Chr 6 NC_090701.1)							Zebrafish Chr 2 (NC_133177.1)							Spotted gar 28 NC_090723.1							Zebrafish Ch3 NC_133178.1
	phylofish_TSA	gene ID	Symbol	mRNA	start	end	distance	phylofish_TSA	gene ID	Symbol	mRNA	start	end	distance	phylofish_TSA	gene ID	Symbol	mRNA	start	end	distance	phylofish_TSA	gene ID	Symbol	mRNA	start	end	distance	phylofish_TSA	gene ID	Symbol	mRNA	start	end	distance
	FDR_LOC100330595.1.1	103909737	LYRM4B	NM_001386617	2830001	2980987	43050951	BLO_LYM4A.2.5	102692143	LYRM4B	XM_006634396	18444271	18525105	-710625	FDR_LYRM4.2.2	100302660	LYRM4A	NM_001164241	24202591	24204542	95525
	FDR_NRN1A.1.1	436780	NRN1A	NM_001002507	2610162	2615314	43416624	BLO_NRN1.1.4	102689326	NRN1B	XM_006634382	18182170	18189856	-250827	FDR_NRN1B.6.7	449839	NRN1B	NM_001006007	24214894	24216761	83306
	FDR_RREB1A.1.1	338237	RREB1A	XM_002666582	2436179	2539912	43492026	BLO_RREB1.1.1	102692760	RREB1A	XM_015354591	17969817	18043367	-38474	FDR_RREB1B.1.1	555701	RREB1B	XM_678293	24222970	24284854	27484
								BLO_RIOK1.1.1	102693155	RIOK1	XM_006634401	17932445	17952514	-1102	FDR_RIOK1.1.1	406268	RIOK1	NM_212995	24286442	24299270	797
	FDR_LOC101487744.1.1	137489732	LASP2/NEBL	XM_073941258	46031938	46084807	0	BLO_LOC100707579.1.1	102693361	LASP2/NEBL	XM_015354570	17814480	17931343	0	FDR_NEBL.2.2	541446	LASP2L	NM_001013571	24300067	24305288	0	BLO_LASP1.1.1	102689340	LASP1	XM_069185819	6145208	6182002	0	FDR_LASP1.1.1	323216	LASP1	NM_212636	14746420	14782249	0
	FDR_PIP4K2AA.1.1	560360	PIP4K2AA	NM_001128702	20939035	20993815	25038123	BLO_PI42A.2.2	102690135	PIP4K2AA	XM_006634386	17345938	17439874	374606	FDR_PIP4K2AB.1.2	555920	PIP4K2AB	XM_005163367	24312338	24383702	-7050	BLO_PI42B.1.1	102687177	LOC102687177	XM_006638335	10303446	10317980	-4121444
	FDR_BMI1A.1.1	321505	BMI1A	NM_194366.1	21100572	21137246	24894692	BLO_BMI1.1.1	102689934	BMI1A	XM_006634385	17506635	17515857	298623	FDR_PABPC1B.6.6	394249	BMI1B	XM_021479461	24387744	24398457	-82456	BLO_LOC100019794.1.1	102696404	LOC102696404	XM_069185651	10265734	10292793	-4083732
								BLO_DNJC1.1.1	102689533	DNAJC1	XM_006634383	17557336	17643304	171176	FDR_DNAJC1.1.1	553324	DNAJC1	NM_001077535	24397884	24405555	-92596
															FDR_DNAJB4.1.1	445061	DNAJB4	NM_001003455	9897400	9905251	14407888	BLO_LOC100535346.1.1	102696472	DNACJ7	XM_006638215	5519821	5537279	607929	FDR_DNAJC7.2.2	406579	DNAJC7	NM_213290.2	16660681	16689851	1878432
	FDR_SI_CH211-161H7.5.1.1	569866	SI:CH211-161H7.5	XM_009297410	24790073	24795008	21236930	BLO_LOC100709399.1.1	102694756	LOC102694756	XM_006634409	17272600	17282780	531700	FDR_SI_DKEY-29D8.3.1.1	556220	SI:DKEY-29D8.3	NM_001110834	24408905	24414879	-103617
	FDR_INHBAA.1.1	30072	INHBAA	NM_001362254	3232394	3244704	42787234	BLO_INHBA.1.1	102693027	INHBAB	XM_006634487	16476203	16488776	1325704	FDR_INHBAB.1.1	553816	INHBAB	NM_001018156	24710825	24728044	-405537
	FDR_RALAA.1.1	393993	RALAA	NM_201018	1107089	1115240	44916698	BLO_RALA.1.1	102690746	RALAA	XM_006634389	16998478	17036295	778185	FDR_RALAB.1.1	492355	RELAB	NM_001007321	24837397	24847397	-532109
								BLO_CG025.1.1	102690545	C6H7ORF25	XM_015354553	17063584	17068026	746454	FDR_ZGC_55781.1.1	325979	ZGC:55781	NM_214694	24849230	24854529	-543942
								BLO_FBXL7.1.1	102690339	FBXL7	XM_006634387	17091070	17213256	601224	FDR_ZGC_158346.1.1	569430	FBXL7	NM_001080042	24863093	24963811	-557805
	FDR_SSR1.1.6	373100	SSR1	NM_201327.1	46020932	46031385	553	BLO_SSRA.2.2	102692956	SSR1	XM_069191038	17954983	17967692	-23640
								BLO_CACNB2.2.2	102690009	LOC102690009	XM_069191077	23148465	23305818	5217122	FDR_CACNB2B.1.1	558806	CNCNB2B	NM_001423728	34429484	34480281	-10124196	BLO_LOC100708961.1.1	102697641	CNCNB1	XM_015362195	6001246	6059419	85789	FDR_LOC101472736.1.2	436925	CACNB1	XM_005163808	14830018	14900252	-47769
																						BLO_ARL5C.1.2	138225485	ARL5C	XM_069185735	6061622	6066778	78430	FDR_ARL5C.2.2	393819	ARL5C	NM_200846	14807508	14814348	-25259
																						BLO_contig_027740	102697450	RPL19	XM_006638220	5989800	5995239	149969	FDR_LOC100709589.1.1	406489	RPL19	NM_213208	14902729	14905129	-120480
																						BLO_SIAT_8FR.1.1	107075355	ST8SIA6	XM_015362162	5974949	5983479	161729	FDR_ST8SIA6.2.19	553212	ST8SIA6	XM_021471381	14938766	14954599	-156517
																						BLO_SI_DKEY-102E1.3.1.2	102698364	IRRC3CA	XM_069185697	6341482	6351558	-159480	No results	100144399	IRRC3CB	NM_001386488	15447191	15447982	-664942
																						BLO_LOC100693510.1.1	102694701	STK17AL	XM_006638206	4731126	4751171	1394037	FDR_ZGC_153952.1.1	777621	STK17AL	NM_001077729	15516288	15545472	-734039
																						BLO_VPP1.1.1	102694894	ATP6V0A1A	XM_069185853	4767619	4809663	1335545	FDR_ATP6V0A1A.1.1	324307	ATP6V0A1A	NM_212672	15603659	15646355	-821410
																						BLO_PTRF.1.1	102695095	CAVIN1A	XM_006638208	4812206	4842120	1303088	FDR_LOC557070.1.1	557070	CAVIN1A	XM_001920667	15650696	15686373	-868447
																						BLO_STAT3.1.1	102697118	STAT3	XM_015361887	4846012	4877227	1267981	FDR_STAT3.1.1	30767	STAT3	XM_005163793	15736615	15781608	-954366
																						BLO_STAT5B.1.1	102697320	STAT5A	XM_006638137	4892356	4982724	1162484	FDR_STAT5.1.1.1	369197	STAT5A	NM_194387	15941326	16004242	-1159077
																						BLO_LOC100703696.1.1	102695488	LOC102695488	XM_006638210	5000366	5087954	1057254	FDR_SI_CH211-210G13.5.1.2	141381166	LOC102695488	XM_073944252	16033403	16196825	-1251154
																						BLO_KCNH4.1.1	102684875	KCNH4A	XM_015362224	5176058	5226620	918588	FDR_KCNH4.1.1	100148126	KCNH4A	NM_001322433	16221601	16275099	-1439352
																						BLO_RAB5C.3.3	102695880	RAB5C	XM_006638212	5236142	5258925	886283	FDR_RAB5C.1.2	386807	RAB5C	NM_201501	16309183	16324895	-1526934
																						BLO_KAT2A.1.1	102696079	KAT2A	XM_069185679	5260425	5277811	867397	FDR_KAT2A.1.1	555517	KAT2A	NM_001423774	16328134	16354319	-1545885
																						BLO_DHX58.1.1	102685073	DHX58	XM_006638244	5279042	5290399	854809	FDR_DHX58.1.1	100148871	DHX58	NM_001257157	16362224	16384529	-1579975
																						BLO_LOC101072460.1.1	102685269	ZNF385C	XM_069185547	5326102	5498100	647108	FDR_ZNF385C.1.1	793202	ZNF385C	XM_005163883	16526480	16642363	-1744231
																						BLO_ZNF711.1.1	102696279	NKIRAS2	XM_006638214	5514210	5518502	626706	FDR_NKIRAS2.6.11	445039	NKIRAS2	NM_001003433	16651157	16653879	-1868908
																						BLO_LOC100535346.1.1	102685469	ODAD4	XM_069185551	5538575	5552731	592477	FDR_LOC100538088.1.1	393286	ODAD4	NM_200316	16693013	16710323	-1910764

### Sheet: Synteney map
	D. rerio				L. oculatus				D. rerio				L. oculatus				D. rerio
	LASP2/NEBL				LASP2/NEBL				LASP2L				LASP1				LASP1
	chr 24				chr 6				chr 2				chr28				chr 3
	(46.2 Mb)				(60.2 Mb) Reversed				(63.6 Mb)				(51.4 Mb)				(67.7 Mb)Reversed
																			ODAD4
																DNAJC7
																			NKIRAS2
																			ZNF385C
																			DHX58
																			KAT2A
																			RAB5C		1 Mb
																			KCNH4A
															STK17AL
															ATP6V0A1A
															CAVIN1A
															STAT3				LOC141381166
															STAT5A				STAT5A
															LOC102695488
																			STAT3
												KCNH4A
															RAB5C
												KAT2A
																			CAVIN1A
															DHX58
																			ATP6V0A1A
																			STK17AL
							LYRM4B
												ZNF385C							LRRC3CB
															NKIRAS2
												DNAJC7
															ODAD4
							NRN1B
												RPL19
															ST8SIA6				ST8SIA6
																			RPL19
											LYRM4A	CACNB1
								NRN1B							ARL5C
				RREB1A
							SSR1				RREB1B								CACNB1
			SSR1	RIOK1				RIOK1								ARL5C
											LASP2L				LASP1				LASP1
			LASP2/NEBL				LASP2/NEBL
								PIP4K2AB
											BMI1B
								DNAJC1
											SI:DKEY-29D8.3
							DNAJC1
															LRRC3CA
							BMI1A
							PIP4K2AA
											INHBAB
							LOC102694756				RALAB
								ZGC:55781
							FBXL7				FBXL7
							C6H7ORF25
							RALAA
							INHBAB
